# Single cell RNA sequencing analysis of mouse cochlear supporting cell transcriptomes with activated ERBB2 receptor, a candidate mediator of cochlear regeneration mechanisms

**DOI:** 10.1101/2022.06.22.497230

**Authors:** Dorota Piekna-Przybylska, Daxiang Na, Jingyuan Zhang, Cameron Baker, John M. Ashton, Patricia M. White

## Abstract

Hearing loss caused by the death of cochlear hair cells might be restored through regeneration from supporting cells via dedifferentiation and proliferation, as observed in birds. We recently found that in mice, activation of ERBB2 in supporting cells promoted the differentiation of hair cell-like cells. Here we analyze transcriptomes of neonatal mouse cochlear supporting cells with activated ERBB2 using single-cell RNA sequencing. ERBB2 induction *in vivo* generated a new population of cells expressing *de novo* SIBLING (small integrin-binding ligand n-linked glycoproteins) proteins and their regulators, particularly *Secreted Phosphoprotein 1* (*SPP1*). In other systems, SIBLINGs promote cell survival, proliferation, and differentiation. ERBB2 signaling induced after noise exposure in young adult mice also up-regulated both SPP1 protein and the SPP1 receptor CD44, and drove formation of proliferating stem-like cell aggregates in the organ of Corti. Our results suggest that ectopic activation of ERBB2 signaling in cochlear supporting cells alters the microenvironment, promoting proliferation and cell rearrangements. Together these results suggest a novel mechanism for inducing stem cell-like activity in the adult mammalian cochlea.
