## Supplementary material for "Single cell RNA sequencing analysis of mouse cochlear supporting cell transcriptomes with activated ERBB2 receptor, a candidate mediator of cochlear regeneration mechanisms": S7 Data

### Sheet: Supplementary Data 1
Title: Single cell RNA sequencing analysis of mouse cochlear supporting cell transcriptomes with activated ERBB2 receptor, a candidate mediator of hearing restoration mechanisms.
Authors: Dorota Piekna-Przybylska, Daxiang Na, Jingyuan Zhang, Cameron Baker, John M. Ashton, Patricia M. White
Supplementary Data 1: Differentially Expressed genes between CA-ERBB2 and Control cells in all data sets identified in the Wilcoxon rank-sum test.
		log fold-chage of the average expression between the two groups. Positive values indicate that the gene is more highly expressed in the first group.	The percentage of cells where the gene is detected in CA-ERBB2 cells	The percentage of cells where the gene is detected in Control cells	Adjusted p-value, based on bonferroni correction using all genes in the dataset.
gene	p_val	avg_log2FC	pct.1	pct.2	p_val_adj
Spp1	3.23156e-08	7.04551	0.802	0.554	0.000836101
4930455M05Rik	1.54319e-06	6.53151	0.04	0.215	0.0399268
Kcnj15	1.0376e-06	5.38904	0.045	0.226	0.0268459
Gm49802	1.26628e-07	4.70044	0.034	0.226	0.00327624
Paqr5	1.41496e-06	4.24259	0.051	0.232	0.0366094
Gm44187	1.89775e-06	4.19165	0.04	0.215	0.0491005
Slc19a3	1.89705e-06	3.92498	0.068	0.254	0.0490824
Snora17	1.91403e-06	3.33768	0.051	0.237	0.0495217
Gm7380	1.23005e-06	3.33584	0.096	0.316	0.0318252
D030045P18Rik	5.20674e-07	3.26869	0.034	0.215	0.0134714
Gm4275	4.9663e-07	3.13978	0.034	0.215	0.0128493
Gm45358	7.34907e-07	3.08036	0.034	0.209	0.0190143
Gm45892	1.41331e-07	3.03124	0.124	0.362	0.00365667
Ffar4	2.48029e-07	3.02554	0.028	0.209	0.00641726
5031425F14Rik	3.69462e-07	2.87866	0.023	0.192	0.00955909
A930002C04Rik	3.37768e-08	2.86938	0.023	0.215	0.000873906
Bst1	7.62948e-07	2.81843	0.028	0.198	0.0197398
2610318M16Rik	3.33104e-07	2.80965	0.056	0.26	0.0086184
4930428N03Rik	4.19718e-09	2.63187	0.028	0.243	0.000108594
2900018N21Rik	5.12666e-07	2.56817	0.034	0.215	0.0132642
Slc25a34	2.72862e-07	2.41772	0.034	0.22	0.00705975
H3c4	7.73211e-07	2.32749	0.051	0.243	0.0200053
Gsta1	1.1809e-06	2.27874	0.028	0.192	0.0305533
Gm36070	1.30871e-07	2.26679	0.034	0.226	0.00338602
4930505M18Rik	1.62977e-06	2.24938	0.04	0.215	0.0421671
Gm14302	9.08249e-07	2.19506	0.079	0.277	0.0234991
Gm48822	6.76116e-07	2.14105	0.04	0.22	0.0174931
Prdm1	6.25834e-07	2.04921	0.062	0.26	0.0161922
Thrsp	1.06274e-06	1.98828	0.085	0.288	0.0274964
Cox8b	1.33769e-06	1.97037	0.034	0.203	0.0346099
Cd63	3.94386e-08	1.96661	0.853	0.864	0.0010204
Bnip3l-ps	8.09834e-07	1.83488	0.277	0.497	0.0209528
Gm7776	8.3893e-08	1.81418	0.096	0.339	0.00217056
1700020D05Rik	8.98099e-07	1.7559	0.034	0.209	0.0232365
Grk1	4.28376e-07	1.70106	0.062	0.26	0.0110834
Ankrd34a	1.23635e-06	1.63763	0.045	0.226	0.0319881
Gm49189	1.51218e-06	1.55974	0.04	0.215	0.0391245
Gm37701	1.69682e-06	1.53734	0.04	0.215	0.0439019
4932435O22Rik	3.4358e-08	1.49392	0.023	0.215	0.000888945
Tnn	3.50898e-08	1.4904	0.023	0.215	0.000907879
Ahnak2	1.59287e-06	1.46678	0.056	0.243	0.0412124
Lgi2	1.30358e-06	1.43267	0.085	0.288	0.0337274
Lefty1	1.6051e-06	1.4213	0.034	0.203	0.0415286
Pgam1-ps1	1.70494e-06	1.37264	0.068	0.26	0.044112
1700015G11Rik	3.50172e-08	1.36982	0.028	0.226	0.000905999
8030453O22Rik	5.27962e-07	1.36824	0.113	0.333	0.01366
Gm48870	6.76125e-07	1.36288	0.056	0.254	0.0174934
Cav1	1.31941e-06	1.36246	0.141	0.379	0.0341372
Gm48639	1.44028e-06	1.3542	0.045	0.226	0.0372643
Gm42692	1.64046e-06	1.3208	0.034	0.203	0.0424437
Gm43186	7.81373e-07	1.31252	0.04	0.22	0.0202165
Gm37077	4.18622e-07	1.30637	0.034	0.215	0.010831
Ccl9	7.37088e-07	1.27096	0.045	0.232	0.0190707
Gm50484	1.76123e-06	1.24975	0.051	0.232	0.0455683
Styxl1	1.66498e-07	1.17423	0.056	0.266	0.0043078
Grem2	1.62538e-06	1.1417	0.034	0.203	0.0420534
Gm29788	1.98113e-07	1.12626	0.023	0.198	0.00512578
Gm37285	1.70688e-06	1.11112	0.04	0.215	0.044162
Gm28874	4.35876e-07	1.11044	0.04	0.226	0.0112774
Tmsb4x	3.18754e-08	1.10799	0.944	0.91	0.000824712
Cfap65	5.55545e-07	1.07561	0.051	0.243	0.0143736
Gm43526	2.35161e-07	1.06524	0.034	0.22	0.00608431
Grp	1.97647e-07	1.04965	0.079	0.299	0.00511371
Cd9-ps	9.21219e-08	1.04597	0.119	0.367	0.00238347
Gm29358	6.66316e-07	1.04369	0.04	0.22	0.0172396
Gm44220	1.38877e-06	1.03389	0.062	0.26	0.0359316
Gm47802	8.25322e-07	1.00936	0.04	0.22	0.0213536
Myo16	9.18703e-07	1.00124	0.056	0.249	0.0237696
Zcchc18	2.65939e-07	0.970613	0.266	0.531	0.00688064
Gm2464	3.24337e-08	0.966053	0.068	0.294	0.000839158
Prdx1	1.56574e-06	0.965707	0.898	0.91	0.0405105
Cfap58	6.27358e-08	0.941897	0.023	0.209	0.00162316
AI838599	1.40525e-06	0.935965	0.079	0.277	0.0363581
Gm8098	1.86009e-06	0.923038	0.062	0.254	0.0481261
Gm47553	1.57191e-06	0.914531	0.051	0.232	0.0406701
4732463B04Rik	7.88537e-07	0.88789	0.04	0.22	0.0204018
Esrrg	1.20835e-06	0.873674	0.056	0.249	0.0312636
Tshr	3.47222e-08	0.858824	0.023	0.215	0.000898366
Unc45b	1.50212e-06	0.85639	0.04	0.215	0.0388642
Tmsb10	5.56572e-08	0.835625	0.932	0.915	0.00144002
Inpp5j	3.80632e-07	0.821472	0.085	0.299	0.00984808
Gm44780	2.42822e-07	0.777608	0.028	0.209	0.00628253
Gm17455	5.15777e-07	0.747234	0.034	0.215	0.0133447
Gm38077	7.55973e-07	0.734018	0.034	0.209	0.0195593
Gm45534	4.70261e-07	0.722946	0.068	0.266	0.0121671
Tmem178	9.19345e-07	0.710248	0.034	0.209	0.0237862
Atp7b	2.77539e-07	0.692571	0.04	0.232	0.00718076
Gm47976	4.78854e-07	0.689363	0.079	0.282	0.0123894
Pfkfb4	5.22215e-07	0.651307	0.158	0.39	0.0135113
Gm16863	5.22446e-07	0.634206	0.034	0.215	0.0135173
Gm10549	1.69681e-06	0.619351	0.04	0.215	0.0439015
Fut1	6.38503e-07	0.613556	0.034	0.209	0.01652
1700016J18Rik	8.54869e-07	0.602104	0.045	0.232	0.022118
Bhlhe22	2.95528e-07	0.592757	0.062	0.266	0.00764619
CT010467.1	5.01074e-07	0.588255	1	1	0.0129643
5530402G07Rik	4.04818e-08	0.581788	0.034	0.237	0.00104739
Mir5128	1.42766e-06	0.577452	0.045	0.226	0.0369379
Zfp85os	3.21685e-07	0.577309	0.051	0.249	0.00832296
Zfp804a	7.74795e-07	0.558611	0.056	0.249	0.0200463
Gm34653	4.13183e-08	0.542327	0.062	0.282	0.00106903
Gm32585	1.53761e-06	0.532542	0.034	0.203	0.0397827
Gm13270	5.32995e-07	0.526224	0.045	0.232	0.0137902
Tmem88b	8.18689e-07	0.516576	0.04	0.22	0.0211819
Tbc1d10c	1.72954e-06	0.427749	0.062	0.254	0.0447484
Acsbg3	1.04965e-06	0.424916	0.056	0.249	0.0271576
Gm47093	1.66671e-06	0.40439	0.04	0.215	0.0431227
Ptpn18	1.16425e-06	0.402056	0.198	0.429	0.0301227
Ttc34	3.85289e-07	0.397273	0.056	0.254	0.00996858
Gpr149	2.30678e-07	0.389358	0.034	0.22	0.00596832
Arhgap20os	7.95329e-07	0.389123	0.045	0.232	0.0205776
Gm22043	9.73342e-07	0.383664	0.062	0.26	0.0251833
Gm10584	9.56346e-07	0.359788	0.04	0.22	0.0247435
Chrna9	1.7415e-06	0.337102	0.073	0.266	0.0450577
Msx1	8.93912e-07	0.311461	0.034	0.209	0.0231282
Gm45872	5.22444e-07	0.285294	0.034	0.215	0.0135172
A430105J06Rik	2.21511e-07	0.276518	0.045	0.243	0.00573115
B230319C09Rik	1.56635e-06	0.264323	0.034	0.203	0.0405262
Oaz2-ps	3.14555e-07	-0.251836	0.062	0.266	0.00813848
Gm38811	6.20831e-08	-0.25849	0.023	0.209	0.00160628
Gm5576	8.34954e-07	-0.261946	0.124	0.345	0.0216028
Susd2	1.12452e-06	-0.268898	0.113	0.339	0.0290946
Osr1	1.65248e-06	-0.26985	0.085	0.282	0.0427547
4921518K17Rik	1.67418e-06	-0.271185	0.04	0.215	0.043316
Gm47827	5.36175e-07	-0.273565	0.04	0.226	0.0138725
Gm2676	1.03876e-07	-0.275313	0.062	0.282	0.00268759
Gm43294	1.22969e-06	-0.276935	0.062	0.254	0.0318157
Gm8524	1.85949e-06	-0.280108	0.316	0.525	0.0481105
Gm50301	2.46585e-07	-0.280472	0.04	0.232	0.00637991
Gm15785	3.00477e-07	-0.285586	0.062	0.266	0.00777425
Gm24539	8.67343e-07	-0.291956	0.051	0.243	0.0224408
Pde11a	3.70996e-07	-0.292293	0.068	0.277	0.00959877
Gm47942	1.70984e-07	-0.294331	0.056	0.26	0.00442386
Gm15294	1.22599e-06	-0.298179	0.09	0.294	0.0317201
Gm1818	1.30728e-06	-0.302761	0.068	0.266	0.0338233
Gm6665	1.85321e-07	-0.303781	0.056	0.266	0.00479482
AU023762	6.2651e-07	-0.303969	0.034	0.209	0.0162097
Gm31749	4.88982e-07	-0.304257	0.034	0.215	0.0126514
Gm42890	1.38191e-06	-0.314315	0.04	0.215	0.0357541
Gm8288	8.56475e-07	-0.314586	0.073	0.271	0.0221596
Snora34	1.04213e-06	-0.315139	0.051	0.237	0.026963
Asgr1	9.4905e-07	-0.315972	0.073	0.271	0.0245548
Gm42908	9.59019e-07	-0.317011	0.062	0.254	0.0248127
Mndal	1.40994e-06	-0.318171	0.073	0.271	0.0364794
Gm5518	8.97281e-10	-0.320401	0.051	0.305	2.32153e-05
Gm10419	1.42157e-06	-0.324525	0.04	0.215	0.0367804
A930031H19Rik	2.336e-08	-0.325576	0.04	0.249	0.000604394
Orm1	2.35155e-07	-0.327575	0.034	0.22	0.00608418
Gm24920	5.39382e-07	-0.328501	0.04	0.226	0.0139554
Gm23887	1.33978e-06	-0.330917	0.028	0.192	0.0346641
Gm11878	1.27138e-06	-0.331206	0.186	0.412	0.0328944
Gm9517	4.04761e-07	-0.335722	0.119	0.339	0.0104724
Gm4491	6.1202e-07	-0.338358	0.045	0.232	0.0158348
Gm38560	2.94542e-07	-0.338559	0.034	0.22	0.00762068
Gm43662	1.36457e-06	-0.344264	0.028	0.192	0.0353055
Gm5884	4.10356e-07	-0.344383	0.085	0.305	0.0106171
Gm48163	4.82082e-07	-0.349389	0.034	0.215	0.0124729
Gm18101	2.29592e-07	-0.349942	0.119	0.35	0.00594022
Dnajb6-ps	1.7369e-06	-0.350133	0.136	0.339	0.0449387
Zfp791	1.83071e-06	-0.352363	0.068	0.26	0.0473661
Gm8899	1.39505e-07	-0.353637	0.051	0.254	0.00360941
1700017G19Rik	8.80548e-08	-0.357763	0.034	0.232	0.00227824
Gm16175	6.73069e-07	-0.35873	0.045	0.232	0.0174143
Cd274	1.34108e-06	-0.361188	0.034	0.203	0.0346979
Olfr1279	4.73439e-07	-0.361739	0.056	0.254	0.0122493
Pabpc1l	1.90877e-06	-0.361872	0.09	0.288	0.0493855
Glns-ps1	1.64895e-06	-0.364156	0.056	0.243	0.0426632
4633401B06Rik	1.14406e-06	-0.364605	0.085	0.288	0.0296003
Htr2b	1.60549e-07	-0.365063	0.034	0.226	0.00415389
Gm22270	1.62071e-06	-0.367209	0.045	0.226	0.0419327
Gm47730	7.41126e-08	-0.368471	0.028	0.22	0.00191752
Gm40020	7.01797e-07	-0.368829	0.045	0.232	0.0181576
Ptpn20	9.02313e-07	-0.36935	0.034	0.209	0.0233456
Gm38699	2.27071e-07	-0.371316	0.051	0.254	0.00587501
Gm37362	1.38815e-06	-0.375212	0.04	0.215	0.0359156
Mir5620	7.27027e-07	-0.378512	0.034	0.209	0.0188104
Gm6159	4.05077e-07	-0.388271	0.102	0.328	0.0104806
H2bc18	1.20939e-06	-0.39012	0.045	0.226	0.0312905
Dtnbos	1.01952e-06	-0.397497	0.068	0.266	0.0263781
Gm47271	1.32189e-06	-0.399037	0.056	0.243	0.0342013
Bcl6	8.01978e-07	-0.401653	0.158	0.39	0.0207496
Gm1866	1.31589e-07	-0.40439	0.147	0.384	0.0034046
Gm48350	1.02962e-08	-0.408724	0.023	0.226	0.000266394
Gm8565	1.08054e-06	-0.409391	0.079	0.277	0.0279568
1700073E17Rik	9.12787e-07	-0.411462	0.045	0.226	0.0236165
Gm16072	8.20105e-08	-0.416714	0.107	0.345	0.00212186
Gm5605	7.79333e-07	-0.416738	0.119	0.339	0.0201637
Gm14706	2.05533e-08	-0.419838	0.062	0.294	0.000531776
Gm27266	1.17557e-06	-0.420513	0.04	0.215	0.0304155
Gm36520	1.36202e-06	-0.421719	0.028	0.192	0.0352395
Gm14296	5.65985e-07	-0.426265	0.045	0.232	0.0146437
Gm36955	1.1544e-06	-0.426382	0.04	0.215	0.0298678
Gm4756	3.80648e-07	-0.426672	0.04	0.226	0.0098485
Tnni2	3.97792e-08	-0.429481	0.028	0.226	0.00102921
Amd-ps3	1.84207e-06	-0.433897	0.141	0.35	0.0476599
Fitm1	1.32863e-07	-0.440238	0.028	0.215	0.00343757
Ncf4	7.41866e-07	-0.440573	0.034	0.209	0.0191943
Gm49748	1.3503e-07	-0.443429	0.028	0.215	0.00349363
Gm26583	1.66669e-06	-0.4468	0.04	0.215	0.0431223
4930544F09Rik	1.35105e-06	-0.448985	0.04	0.215	0.0349558
Gm44867	1.31358e-07	-0.449803	0.028	0.215	0.00339862
Atp2b3	5.32015e-07	-0.450521	0.04	0.226	0.0137648
Atp6v1fnb	1.67244e-07	-0.450607	0.056	0.26	0.00432711
Gm16537	2.79317e-07	-0.45226	0.04	0.232	0.00722678
Gm26897	1.46832e-07	-0.458205	0.034	0.226	0.003799
Gm46432	1.18933e-06	-0.459432	0.045	0.226	0.0307716
Acp5	2.00447e-07	-0.465745	0.051	0.254	0.00518617
Gm26629	1.16873e-06	-0.473931	0.051	0.237	0.0302384
Gm43506	7.29997e-08	-0.476438	0.028	0.22	0.00188872
Gm10997	1.40063e-06	-0.47699	0.034	0.203	0.0362385
Gm15982	3.3998e-08	-0.478231	0.023	0.215	0.000879631
6530437J22Rik	1.96316e-07	-0.478532	0.124	0.362	0.00507928
Gm4935	1.87467e-09	-0.479005	0.056	0.305	4.85033e-05
Gm49131	4.11749e-08	-0.479889	0.028	0.226	0.00106532
Gm32391	1.07709e-06	-0.479993	0.062	0.26	0.0278674
Adrb1	5.8528e-08	-0.481944	0.034	0.232	0.0015143
Gpx4-ps1	2.40928e-07	-0.483322	0.068	0.277	0.00623352
Oca2	1.87266e-08	-0.485427	0.04	0.254	0.000484513
3830403N18Rik	6.33951e-08	-0.486698	0.023	0.209	0.00164022
Clps	1.85463e-08	-0.488802	0.023	0.22	0.000479848
Gm6055	5.21976e-07	-0.490139	0.282	0.508	0.0135051
Gm49016	1.35108e-06	-0.492658	0.056	0.243	0.0349566
2410080I02Rik	5.99169e-07	-0.49304	0.056	0.254	0.0155023
Gm50106	1.86274e-07	-0.497187	0.028	0.209	0.00481948
Gm45179	1.00944e-07	-0.499046	0.062	0.277	0.00261171
1700001K23Rik	2.60681e-08	-0.49919	0.045	0.26	0.000674459
Retn	4.17696e-07	-0.504131	0.028	0.203	0.010807
Gm43005	1.48262e-07	-0.510075	0.034	0.226	0.00383597
Rtn4r	9.54929e-07	-0.512734	0.051	0.237	0.0247069
Gm15873	1.23457e-07	-0.522298	0.034	0.226	0.00319421
Tvp23bos	4.9428e-07	-0.52329	0.034	0.215	0.0127885
Olfr482	4.79542e-07	-0.52498	0.147	0.373	0.0124072
Gm14148	6.68279e-07	-0.526748	0.198	0.429	0.0172904
Them6	1.45483e-07	-0.527385	0.04	0.237	0.00376408
U2af1l4	1.19836e-06	-0.527819	0.04	0.215	0.0310051
Gm17364	1.36805e-06	-0.534728	0.079	0.282	0.0353954
Gm13055	2.85035e-09	-0.535667	0.023	0.237	7.37471e-05
Gm42957	1.04136e-06	-0.540133	0.056	0.249	0.026943
Gm18988	4.94283e-07	-0.540568	0.034	0.215	0.0127886
Serpinb5	1.43267e-06	-0.541336	0.04	0.215	0.0370674
Sash3	8.65092e-07	-0.545511	0.034	0.209	0.0223825
Cel	9.91779e-09	-0.557857	0.023	0.226	0.000256603
Vmn1r4	2.27306e-07	-0.560826	0.028	0.209	0.00588108
Gm15849	9.10831e-10	-0.56163	0.028	0.26	2.35659e-05
Glul	8.49194e-07	-0.562122	0.537	0.757	0.0219712
Gm17655	1.63079e-06	-0.562478	0.153	0.367	0.0421935
Gm7351	3.56477e-07	-0.562936	0.13	0.362	0.00922313
Gm37519	4.83203e-07	-0.566662	0.068	0.266	0.0125019
Gm47040	1.22573e-06	-0.57245	0.096	0.305	0.0317133
Gm16178	1.80607e-06	-0.575685	0.045	0.22	0.0467283
Gm34150	2.40772e-07	-0.576925	0.028	0.209	0.0062295
Gm15563	2.00884e-08	-0.578043	0.034	0.243	0.000519747
Tll1	1.60378e-07	-0.579487	0.034	0.226	0.00414946
Gm12929	6.36157e-09	-0.582785	0.124	0.395	0.000164593
Gm13803	1.03577e-07	-0.583262	0.186	0.435	0.00267984
Gm25047	5.22611e-07	-0.584963	0.028	0.198	0.0135215
Kcnip2	5.02485e-08	-0.588931	0.028	0.22	0.00130008
Ccdc146	5.65075e-08	-0.591194	0.034	0.232	0.00146202
Gm12618	1.89429e-06	-0.592576	0.056	0.237	0.0490109
Gm14383	7.85828e-07	-0.593036	0.266	0.497	0.0203317
Dgkk	1.38191e-06	-0.604428	0.04	0.215	0.0357541
A430073D23Rik	6.19048e-08	-0.606024	0.028	0.22	0.00160166
Gm10257	9.18738e-07	-0.606723	0.266	0.486	0.0237705
Grik3	1.03181e-08	-0.607993	0.051	0.282	0.000266961
Ednrb	6.01425e-07	-0.61431	0.254	0.503	0.0155607
Zfp879	4.64146e-07	-0.627629	0.034	0.215	0.0120089
Rps19-ps5	1.26591e-06	-0.630515	0.181	0.412	0.0327529
E130006D01Rik	5.97746e-07	-0.630955	0.056	0.254	0.0154655
Ccl28	2.26522e-07	-0.633367	0.034	0.22	0.0058608
Gbp7	9.07619e-07	-0.642139	0.136	0.362	0.0234828
Gm43708	6.73822e-08	-0.64794	0.045	0.254	0.00174338
Ctrl	3.5454e-07	-0.651514	0.028	0.203	0.00917302
Il22	3.47222e-08	-0.654384	0.023	0.215	0.000898366
Gm5900	7.16794e-07	-0.656388	0.198	0.418	0.0185456
Gm37548	3.42124e-08	-0.657287	0.023	0.215	0.000885177
Gm37383	2.72895e-07	-0.658492	0.04	0.232	0.00706062
Themis3	6.09694e-08	-0.658963	0.028	0.22	0.00157746
Gm44001	8.53318e-07	-0.66432	0.056	0.249	0.0220779
Gm46313	1.75311e-06	-0.66458	0.034	0.198	0.0453583
Gm10362	1.55299e-06	-0.66844	0.266	0.469	0.0401804
Dnhd1	1.91009e-06	-0.668462	0.096	0.294	0.0494197
Gm37653	5.49294e-07	-0.668851	0.062	0.266	0.0142119
A230081H15Rik	1.0994e-07	-0.673499	0.028	0.215	0.00284449
Gm32633	6.67083e-07	-0.68203	0.045	0.232	0.0172594
Slc10a4	1.32709e-06	-0.682759	0.034	0.203	0.0343359
Gm10649	1.37405e-07	-0.684042	0.056	0.266	0.00355508
Gm2093	2.68621e-07	-0.687563	0.034	0.22	0.00695002
Gm16214	1.57696e-06	-0.687616	0.056	0.243	0.0408006
Gm8539	1.00221e-06	-0.690403	0.13	0.345	0.0259303
Cmtm2b	6.1437e-08	-0.692409	0.023	0.209	0.00158956
4933413J09Rik	9.90921e-07	-0.692468	0.068	0.266	0.0256381
Gm18212	3.56702e-07	-0.699971	0.04	0.226	0.00922894
Gm11335	7.21179e-07	-0.700759	0.034	0.209	0.0186591
Frmd5	5.46358e-07	-0.701243	0.085	0.294	0.0141359
Cabp2	3.20093e-07	-0.705193	0.051	0.249	0.00828176
Gm10163	1.30043e-06	-0.705193	0.61	0.836	0.0336461
Gm45844	2.14238e-08	-0.70543	0.028	0.232	0.000554297
Gm43518	8.70654e-07	-0.705496	0.079	0.288	0.0225264
Slc4a5	4.03459e-08	-0.706072	0.028	0.226	0.00104387
Gm4617	1.59451e-06	-0.706758	0.52	0.718	0.0412547
Gm5863	2.46962e-07	-0.707706	0.226	0.463	0.00638965
Gm3435	3.27469e-08	-0.708111	0.045	0.26	0.000847262
2410004I01Rik	1.04692e-07	-0.708987	0.034	0.226	0.0027087
Gm43024	2.8721e-07	-0.710493	0.04	0.232	0.00743099
Wfdc17	1.01887e-06	-0.711924	0.045	0.226	0.0263611
Gm38262	6.83386e-07	-0.711997	0.051	0.243	0.0176812
D230022J07Rik	5.64713e-09	-0.712718	0.023	0.232	0.000146108
Gm5741	5.45572e-09	-0.719688	0.023	0.232	0.000141156
Maats1os	5.43869e-07	-0.722466	0.023	0.186	0.0140715
Gm10648	7.75512e-08	-0.72265	0.028	0.22	0.00200648
Vmn1r-ps145	1.32357e-07	-0.724027	0.028	0.215	0.00342447
Gm47640	1.18823e-06	-0.724842	0.045	0.226	0.030743
Gm32282	1.85824e-07	-0.727395	0.09	0.311	0.00480784
4933406J09Rik	3.95357e-07	-0.727407	0.034	0.215	0.0102291
Gm37124	8.70644e-08	-0.735658	0.153	0.407	0.00225262
Xkrx	2.43168e-07	-0.739109	0.028	0.209	0.00629149
Gm15701	3.60458e-07	-0.741082	0.045	0.237	0.00932612
2610028H24Rik	1.85326e-06	-0.742037	0.068	0.26	0.0479493
Gm43844	1.73009e-08	-0.746364	0.034	0.243	0.000447625
C630004L07Rik	3.43929e-08	-0.749556	0.023	0.215	0.000889848
Mfsd2b	1.27626e-06	-0.751716	0.045	0.226	0.0330207
Gabrb3	1.26367e-06	-0.758451	0.085	0.288	0.0326948
Gm12843	9.05679e-07	-0.760911	0.04	0.22	0.0234326
Tbx15	5.01349e-07	-0.761269	0.034	0.215	0.0129714
Rph3a	2.18793e-07	-0.761519	0.079	0.288	0.00566083
Gm16275	2.24111e-07	-0.765535	0.034	0.22	0.00579842
Gabra3	1.55801e-07	-0.767135	0.034	0.226	0.00403103
S100g	2.02458e-08	-0.768674	0.028	0.232	0.00052382
Gm38146	3.9577e-08	-0.771094	0.028	0.226	0.00102398
Gm47179	7.27165e-08	-0.771925	0.028	0.22	0.00188139
Gm13446	1.3545e-06	-0.772867	0.045	0.226	0.035045
Slc45a1	2.28469e-07	-0.773035	0.034	0.22	0.00591118
Fam217a	8.37176e-07	-0.775354	0.034	0.209	0.0216603
Gm13269	6.44403e-07	-0.788496	0.028	0.198	0.0166726
Fam78a	9.59825e-07	-0.791892	0.051	0.237	0.0248336
Gm22933	4.60679e-07	-0.793259	0.04	0.226	0.0119191
Gm43843	7.7746e-07	-0.795255	0.096	0.311	0.0201152
Tpt1-ps5	2.45101e-08	-0.800013	0.068	0.305	0.00063415
Gm37138	1.0456e-06	-0.80173	0.068	0.26	0.0270528
Slc40a1	2.20116e-07	-0.804254	0.186	0.446	0.00569506
Gm14023	9.55224e-07	-0.805952	0.068	0.266	0.0247145
Gm24265	1.77864e-06	-0.806594	0.147	0.367	0.0460188
Gpr75	1.35887e-06	-0.810786	0.04	0.215	0.035158
Gm29791	5.90874e-08	-0.812185	0.028	0.22	0.00152877
Mmrn2	8.41075e-07	-0.812225	0.051	0.237	0.0217611
2410021H03Rik	1.03412e-06	-0.815468	0.062	0.254	0.0267558
Gm24056	1.36332e-06	-0.816778	0.04	0.215	0.0352731
Galnt9	1.01165e-07	-0.817456	0.034	0.226	0.00261744
Calcoco2	7.73927e-09	-0.818635	0.017	0.215	0.000200238
Gm14036	1.86562e-06	-0.82182	0.153	0.367	0.0482692
Gm20635	4.18688e-07	-0.823367	0.04	0.226	0.0108327
AL831766.1	7.71939e-10	-0.827298	0.028	0.26	1.99724e-05
Adam5	8.73232e-07	-0.827636	0.034	0.209	0.0225931
Gm13032	2.26523e-07	-0.828299	0.034	0.22	0.00586083
Gm11223	1.62984e-06	-0.829199	0.22	0.429	0.0421689
Gm5124	3.20442e-07	-0.83247	0.102	0.328	0.00829079
Gm35732	3.32714e-08	-0.834457	0.028	0.226	0.00086083
Gm37181	7.34907e-07	-0.836024	0.034	0.209	0.0190143
Cers1	1.46229e-06	-0.840476	0.141	0.362	0.0378338
Gm14336	1.45731e-06	-0.840522	0.74	0.887	0.0377049
1700001P01Rik	1.68018e-06	-0.844881	0.085	0.288	0.0434713
Gm48453	6.88059e-07	-0.846304	0.051	0.237	0.0178021
Gm45206	1.40895e-06	-0.84643	0.051	0.232	0.0364537
Fgf18	3.43447e-07	-0.851817	0.079	0.294	0.00888601
Gm14861	1.61624e-07	-0.85622	0.045	0.243	0.0041817
Gm12988	3.22858e-08	-0.856982	0.203	0.446	0.00083533
Xlr4b	3.53215e-07	-0.861898	0.023	0.192	0.00913872
Gm3055	1.91359e-06	-0.863581	0.124	0.345	0.0495104
Gm20395	7.19862e-08	-0.865699	0.028	0.22	0.0018625
Gm12218	4.61941e-07	-0.865788	0.045	0.232	0.0119518
Olfr1512	4.92326e-08	-0.870821	0.028	0.22	0.00127379
Dkk3	1.71107e-06	-0.871075	0.322	0.542	0.0442705
Nat8	2.10495e-07	-0.877381	0.04	0.232	0.00544613
Gm25949	1.95058e-07	-0.878438	0.04	0.232	0.00504674
Rhd	7.04727e-07	-0.884691	0.04	0.22	0.0182334
Pcdhb10	4.08022e-07	-0.894673	0.045	0.237	0.0105568
Gm29642	6.70612e-07	-0.895303	0.045	0.232	0.0173507
Ube2v1	2.12409e-09	-0.898503	0.034	0.26	5.49565e-05
Gm14502	5.40368e-08	-0.912767	0.04	0.243	0.00139809
Gm12996	1.14408e-09	-0.913675	0.017	0.232	2.96007e-05
Arl9	6.31926e-07	-0.914139	0.023	0.186	0.0163498
Gm44210	4.82719e-07	-0.915525	0.034	0.215	0.0124894
Gm16316	7.18757e-07	-0.916391	0.04	0.22	0.0185964
Nptx1	1.52096e-06	-0.91739	0.079	0.271	0.0393519
Gm50051	2.00978e-07	-0.920692	0.04	0.232	0.00519992
Gm46350	1.32863e-07	-0.927244	0.028	0.215	0.00343757
Gm14472	1.72364e-07	-0.92916	0.045	0.243	0.00445958
Rpl31-ps6	5.19286e-07	-0.931765	0.028	0.198	0.0134355
Gm49476	8.31803e-08	-0.934341	0.09	0.322	0.00215212
Gm31698	1.22904e-07	-0.936697	0.04	0.237	0.00317988
Gm49130	4.78989e-07	-0.94011	0.045	0.232	0.0123929
4632404M16Rik	2.66061e-07	-0.943416	0.034	0.22	0.00688379
Gm15859	1.91048e-06	-0.943966	0.056	0.243	0.0494298
Gm15344	2.38565e-07	-0.944657	0.04	0.226	0.0061724
Tmem200c	7.41267e-07	-0.951745	0.073	0.277	0.0191788
Crebrf	6.51243e-07	-0.953526	0.339	0.571	0.0168496
Rlbp1	8.7019e-07	-0.954536	0.119	0.339	0.0225144
Flt3l	1.20338e-06	-0.961425	0.13	0.345	0.0311352
Gm13703	4.57886e-07	-0.965431	0.09	0.305	0.0118469
Gm15743	4.49753e-08	-0.977823	0.09	0.328	0.00116365
Gm15912	1.18168e-06	-0.978806	0.045	0.226	0.0305736
D030040B21Rik	4.39808e-07	-0.982555	0.04	0.226	0.0113792
Drc7	1.65974e-07	-0.983512	0.023	0.198	0.00429423
4930447N08Rik	7.67162e-07	-0.986061	0.062	0.26	0.0198488
Gm26658	7.64237e-07	-0.989274	0.056	0.249	0.0197731
Gm44928	1.31719e-07	-0.993047	0.045	0.243	0.00340796
Gm42597	1.27364e-06	-0.993047	0.045	0.226	0.0329529
Gm43637	2.52202e-07	-0.993114	0.045	0.243	0.00652523
Tnni3k	4.01862e-08	-0.997255	0.028	0.226	0.00103974
Ncf1	1.46095e-06	-0.997677	0.085	0.288	0.0377993
Gm18982	9.28131e-08	-1	0.045	0.249	0.00240135
Gm43847	1.56635e-06	-1	0.034	0.203	0.0405262
Hrk	2.2334e-07	-1.01939	0.085	0.305	0.00577847
Noxa1	1.29735e-07	-1.02772	0.028	0.215	0.00335664
Smim18	9.21001e-07	-1.02871	0.073	0.271	0.0238291
Gm47239	6.22578e-09	-1.02929	0.028	0.243	0.00016108
Gm37437	6.49424e-07	-1.03019	0.045	0.232	0.0168026
Gm26981	2.0179e-07	-1.03175	0.085	0.299	0.00522091
Tshb	6.96627e-08	-1.0366	0.028	0.22	0.00180238
Gm43401	5.58704e-07	-1.0373	0.056	0.254	0.0144554
9530046B11Rik	1.28888e-06	-1.03783	0.045	0.226	0.0333471
4933401H06Rik	8.24199e-07	-1.04	0.034	0.209	0.0213245
Cfc1	3.43582e-08	-1.0407	0.023	0.215	0.000888951
A230051N06Rik	1.28936e-07	-1.04325	0.028	0.215	0.00333595
Gm5117	1.35746e-07	-1.04532	0.051	0.254	0.00351216
Ly9	1.27393e-06	-1.04637	0.04	0.215	0.0329603
Gm20163	9.14515e-07	-1.0485	0.062	0.26	0.0236613
Gm12522	9.55291e-09	-1.04988	0.023	0.226	0.000247162
Gm37844	2.37054e-07	-1.05022	0.056	0.26	0.0061333
Vnn1	7.14408e-07	-1.06263	0.034	0.209	0.0184839
Gm42994	5.61375e-07	-1.06446	0.051	0.243	0.0145245
BC037704	5.02778e-07	-1.06753	0.073	0.277	0.0130084
Klhl10	9.27775e-07	-1.07477	0.04	0.22	0.0240043
L1cam	1.29899e-06	-1.07897	0.073	0.266	0.0336088
Tmc2	2.38399e-07	-1.07905	0.028	0.209	0.0061681
Tpd52-ps	1.1546e-07	-1.07957	0.056	0.266	0.00298729
Ssc5d	4.65192e-07	-1.08836	0.051	0.243	0.0120359
Rbbp8nl	5.12664e-07	-1.09003	0.034	0.215	0.0132641
Gm26202	3.61247e-07	-1.09311	0.051	0.243	0.00934656
Gm38263	1.02243e-07	-1.11713	0.034	0.226	0.00264533
Gm36738	2.33175e-07	-1.12217	0.051	0.249	0.00603294
Abcc2	6.16236e-08	-1.12648	0.04	0.243	0.00159439
Ppp1r42	1.83755e-06	-1.13063	0.056	0.243	0.0475429
Cabp4	6.66221e-07	-1.13581	0.056	0.249	0.0172371
Gm19656	2.26523e-07	-1.13868	0.034	0.22	0.00586083
Gm43684	2.31128e-07	-1.13977	0.034	0.22	0.00597997
Gm29640	2.13146e-08	-1.14032	0.04	0.249	0.000551474
Npy1r	4.0597e-08	-1.14393	0.028	0.226	0.00105037
Rpl21-ps13	1.47749e-07	-1.14471	0.119	0.362	0.00382272
Chst13	6.67702e-09	-1.14498	0.04	0.26	0.000172754
Tdrd5	8.73356e-07	-1.14552	0.04	0.22	0.0225963
Gm43660	5.66189e-07	-1.14684	0.09	0.305	0.014649
Dbp	5.41795e-07	-1.15086	0.463	0.667	0.0140179
2010007H06Rik	2.82029e-07	-1.15951	0.085	0.299	0.00729695
Gm31912	1.31694e-06	-1.15974	0.028	0.192	0.0340733
Upk1b	6.18237e-08	-1.16526	0.023	0.209	0.00159957
Gm12973	1.15712e-09	-1.17247	0.017	0.232	2.99381e-05
5830418P13Rik	1.12619e-06	-1.1749	0.023	0.181	0.0291378
1700003F12Rik	5.36028e-07	-1.17632	0.056	0.254	0.0138686
Gm37640	9.96871e-08	-1.18145	0.034	0.226	0.0025792
Gm36266	1.08312e-06	-1.19175	0.079	0.277	0.0280236
5330439K02Rik	7.65476e-08	-1.19538	0.028	0.22	0.00198052
Gm15629	3.4816e-07	-1.20192	0.04	0.226	0.00900794
Gm37726	2.40772e-07	-1.21501	0.028	0.209	0.0062295
Gm47000	8.3325e-07	-1.21582	0.034	0.209	0.0215587
Efcab6	1.79646e-06	-1.21838	0.056	0.243	0.0464797
Gm48542	1.56635e-06	-1.21905	0.034	0.203	0.0405262
Gm10248	5.62137e-07	-1.22239	0.034	0.209	0.0145442
Gm42446	1.63709e-06	-1.22382	0.04	0.215	0.0423563
Serpinb6b	8.53022e-07	-1.22687	0.034	0.209	0.0220702
Rab44	6.32214e-07	-1.2272	0.045	0.232	0.0163573
Nhlh1	7.21787e-07	-1.23208	0.068	0.266	0.0186748
Nod2	7.66723e-07	-1.23538	0.056	0.249	0.0198374
F630028O10Rik	6.72468e-07	-1.23858	0.04	0.22	0.0173988
Gm44550	4.9776e-09	-1.24327	0.023	0.232	0.000128785
Grid2ip	1.77117e-06	-1.24679	0.073	0.271	0.0458255
Gm29155	3.74197e-08	-1.24752	0.028	0.226	0.000968159
Tctex1d1	5.11318e-08	-1.24816	0.045	0.254	0.00132293
4930535L15Rik	4.91473e-09	-1.24909	0.068	0.311	0.000127159
Fkbp6	1.12562e-06	-1.25142	0.045	0.226	0.0291233
Fcor	6.65294e-07	-1.25414	0.158	0.379	0.0172132
Papolb	7.74268e-07	-1.25553	0.04	0.22	0.0200326
Gm34368	1.31541e-07	-1.2566	0.028	0.215	0.00340337
Gm43198	4.8462e-07	-1.25681	0.04	0.226	0.0125386
Gm26936	1.28595e-07	-1.26478	0.034	0.226	0.00332713
Gm49607	5.84902e-08	-1.26534	0.028	0.22	0.00151332
Gm44691	1.65741e-08	-1.26546	0.028	0.232	0.000428823
Mpig6b	8.57121e-08	-1.26804	0.034	0.232	0.00221763
Gm31219	4.06186e-09	-1.27151	0.017	0.22	0.000105093
Gm13967	1.18864e-07	-1.27626	0.034	0.226	0.00307536
Gm8378	6.66368e-07	-1.28502	0.045	0.232	0.017241
Gm49891	9.26664e-08	-1.28556	0.023	0.203	0.00239756
Gm33195	5.66729e-07	-1.28821	0.085	0.299	0.014663
Derl3	5.76124e-07	-1.28951	0.079	0.282	0.0149061
Fcgbp	1.21203e-07	-1.29158	0.034	0.226	0.00313587
Gm38240	6.20831e-08	-1.29203	0.023	0.209	0.00160628
Gm33869	3.68149e-07	-1.29373	0.04	0.226	0.00952511
1700067K01Rik	9.26299e-09	-1.29411	0.028	0.237	0.000239661
Gm14648	1.46351e-06	-1.29572	0.102	0.311	0.0378655
Gm42930	1.76348e-08	-1.29956	0.028	0.232	0.000456265
Gm47993	7.40243e-09	-1.29981	0.017	0.215	0.000191523
Eef1a1-ps1	2.52761e-08	-1.30135	0.525	0.718	0.000653968
Oit1	9.80817e-07	-1.30415	0.051	0.237	0.0253767
Gm30094	1.61098e-06	-1.31517	0.068	0.254	0.041681
Pla2g3	1.05267e-07	-1.3168	0.062	0.271	0.00272359
Gm18589	1.68437e-07	-1.31912	0.045	0.243	0.00435797
Endou	1.14561e-07	-1.31992	0.028	0.215	0.00296403
Gm43338	1.65924e-06	-1.32574	0.04	0.215	0.0429295
Gm11522	2.07703e-07	-1.33071	0.04	0.232	0.00537389
Gm43953	1.64523e-06	-1.3388	0.028	0.186	0.042567
Mamstr	1.75742e-06	-1.35196	0.147	0.362	0.0454698
Gm43948	2.1965e-09	-1.35295	0.017	0.226	5.683e-05
Gm17597	3.30721e-08	-1.35755	0.023	0.215	0.000855674
Spag8	2.8747e-07	-1.3639	0.113	0.339	0.00743771
Gm48678	1.17313e-06	-1.36482	0.294	0.508	0.0303523
Emc9	1.3096e-06	-1.36903	0.525	0.74	0.0338833
Dbx2	6.33311e-07	-1.37211	0.023	0.186	0.0163856
BB031773	9.01744e-10	-1.38466	0.017	0.232	2.33308e-05
Gm15635	8.2936e-07	-1.3848	0.034	0.209	0.021458
Gm47773	4.12689e-07	-1.39818	0.034	0.215	0.0106775
Krt75	4.27457e-07	-1.40927	0.028	0.203	0.0110596
Gm23201	2.27188e-08	-1.41827	0.056	0.282	0.000587802
Gm16168	1.69166e-06	-1.41904	0.04	0.215	0.0437684
Gm47623	1.89246e-06	-1.42084	0.062	0.249	0.0489637
Gm13456	1.60717e-06	-1.42702	0.763	0.881	0.0415824
Gm16046	1.31014e-06	-1.43088	0.073	0.271	0.0338973
Gm50340	1.79123e-06	-1.43623	0.062	0.254	0.0463446
Gm19938	1.03163e-06	-1.44129	0.107	0.322	0.0266914
Gm43509	1.60119e-06	-1.44559	0.051	0.232	0.0414277
Flt4	1.1401e-06	-1.44675	0.051	0.237	0.0294977
Gm42509	4.73032e-07	-1.4517	0.034	0.215	0.0122388
Gm37893	3.38658e-07	-1.45777	0.062	0.266	0.00876211
Gnao1	1.72225e-06	-1.45951	0.299	0.52	0.0445598
Vwa7	6.66887e-07	-1.46123	0.079	0.282	0.0172544
Gm28221	2.77653e-07	-1.46327	0.107	0.333	0.00718372
AA914427	1.83277e-08	-1.46333	0.023	0.22	0.000474193
Gm28370	1.35075e-06	-1.46559	0.153	0.379	0.0349479
Pparg	1.32089e-06	-1.47145	0.04	0.215	0.0341754
Awat2	1.1219e-06	-1.47513	0.045	0.226	0.0290268
Gm10564	2.16131e-09	-1.47718	0.017	0.226	5.59195e-05
B230206L02Rik	1.89664e-06	-1.47883	0.079	0.277	0.0490717
Ccdc40	1.79732e-06	-1.48057	0.136	0.35	0.046502
2810405F17Rik	7.0111e-08	-1.48074	0.028	0.22	0.00181398
1700007K13Rik	1.25056e-06	-1.48195	0.068	0.26	0.0323558
Chst5	1.0865e-07	-1.49012	0.045	0.249	0.00281109
Gm17191	1.16167e-06	-1.49217	0.09	0.294	0.0300558
Efcab12	5.53568e-09	-1.4929	0.073	0.311	0.000143225
Rgs14	8.36463e-08	-1.5035	0.034	0.232	0.00216418
Gm9003	3.16377e-08	-1.50486	0.028	0.226	0.000818561
Ccn6	3.71089e-07	-1.50915	0.045	0.237	0.00960118
Hcfc1r1	2.57293e-07	-1.51641	0.525	0.751	0.00665694
Tnnt3	1.18118e-06	-1.51835	0.056	0.243	0.0305605
Gm14207	1.46858e-07	-1.52356	0.051	0.254	0.00379965
Gm15972	1.4307e-06	-1.5252	0.045	0.226	0.0370165
Gm8850	7.71457e-08	-1.52539	0.056	0.271	0.00199599
Gm12216	1.53208e-06	-1.52671	0.09	0.294	0.0396395
Drc1	1.3175e-06	-1.52815	0.073	0.271	0.0340878
Gria2	1.33555e-06	-1.52828	0.073	0.271	0.0345548
Arg1	2.57821e-07	-1.54246	0.073	0.282	0.00667061
Slc13a3	4.95833e-07	-1.54253	0.056	0.254	0.0128287
Naip5	1.05809e-07	-1.54367	0.023	0.203	0.0027376
Sema6b	8.59174e-07	-1.5524	0.107	0.328	0.0222294
Fam183b	5.25597e-07	-1.55435	0.068	0.266	0.0135988
Cd300lg	8.58179e-07	-1.56049	0.034	0.209	0.0222037
Gm45165	9.04532e-07	-1.56266	0.056	0.249	0.0234029
Tmem171	1.05496e-06	-1.56474	0.096	0.299	0.0272949
Nmb	1.18615e-07	-1.56515	0.153	0.395	0.00306892
Insm1	3.58145e-07	-1.5686	0.051	0.249	0.00926629
Prrt3	8.6956e-07	-1.56994	0.085	0.294	0.0224981
Mc1r	2.19831e-07	-1.57032	0.034	0.22	0.0056877
1810059H22Rik	3.31568e-07	-1.57238	0.034	0.215	0.00857867
Misp3	5.14626e-09	-1.57751	0.023	0.232	0.000133149
Dusp26	2.58525e-07	-1.57854	0.034	0.22	0.00668882
Fsip1	6.34981e-07	-1.58496	0.04	0.22	0.0164289
B230112G18Rik	4.6195e-07	-1.58736	0.034	0.215	0.011952
Prss40	1.5865e-06	-1.58936	0.04	0.215	0.0410474
Gm10635	5.33967e-07	-1.59234	0.023	0.186	0.0138153
Cdh19	1.24447e-06	-1.60346	0.09	0.294	0.0321981
4930404N11Rik	1.1979e-06	-1.60549	0.164	0.384	0.0309931
Abcg3	5.96902e-08	-1.60634	0.028	0.22	0.00154436
Wfdc18	1.44503e-08	-1.6083	0.023	0.22	0.000373874
Cdcp3	1.88065e-07	-1.60945	0.04	0.232	0.0048658
1700110K17Rik	6.28507e-08	-1.61963	0.073	0.294	0.00162614
Ephx2	1.67142e-06	-1.62123	0.136	0.35	0.0432446
Gm45263	8.69157e-07	-1.62624	0.034	0.209	0.0224877
Tppp	1.93552e-07	-1.62928	0.073	0.282	0.00500777
Pnma1	1.15078e-06	-1.63461	0.045	0.226	0.0297741
Gm47111	4.7041e-07	-1.64424	0.068	0.266	0.0121709
F630042J09Rik	4.04896e-07	-1.6564	0.034	0.215	0.0104759
Rbm20	1.60303e-06	-1.66045	0.096	0.294	0.0414751
2900093K20Rik	1.42329e-06	-1.67243	0.13	0.333	0.0368247
Qprt	7.06955e-07	-1.6747	0.045	0.232	0.0182911
Slc7a3	2.61253e-07	-1.67793	0.051	0.249	0.00675939
Gm8942	8.80664e-10	-1.67833	0.356	0.621	2.27854e-05
Gm24407	1.42725e-07	-1.68634	0.147	0.379	0.00369273
Gm37834	4.71393e-07	-1.68662	0.051	0.243	0.0121963
Gm26885	1.2524e-06	-1.69256	0.096	0.299	0.0324033
Gm6485	4.75937e-07	-1.6945	0.232	0.458	0.0123139
Olfr1420	6.1437e-08	-1.69496	0.023	0.209	0.00158956
Tas1r1	9.50021e-08	-1.70402	0.045	0.249	0.00245799
Gm11992	1.90698e-07	-1.70782	0.04	0.232	0.00493393
Nxf7	3.99147e-07	-1.71481	0.034	0.215	0.0103271
D14Ertd670e	3.9719e-09	-1.72618	0.017	0.22	0.000102765
Slc4a11	1.77636e-06	-1.73025	0.051	0.232	0.0459597
Zfp970	2.77412e-07	-1.73455	0.107	0.328	0.00717747
AC163638.2	1.88565e-06	-1.74517	0.096	0.305	0.0487873
Lhx3	1.28686e-06	-1.76685	0.068	0.26	0.0332948
Gabrq	1.84176e-07	-1.77731	0.034	0.22	0.00476517
Mst1r	2.62609e-07	-1.78368	0.034	0.22	0.0067945
Gm20713	9.91522e-08	-1.78377	0.028	0.215	0.00256536
Gm15929	6.12084e-07	-1.78423	0.226	0.458	0.0158364
Pcdhb3	7.78857e-07	-1.79	0.045	0.232	0.0201514
4930443O20Rik	9.05419e-09	-1.79264	0.023	0.226	0.000234259
Mir351	6.15579e-07	-1.79298	0.04	0.22	0.0159269
Adcyap1r1	7.65956e-07	-1.79355	0.045	0.232	0.0198176
Gm47906	1.12478e-09	-1.80171	0.017	0.232	2.91014e-05
Hes6	2.59568e-07	-1.80504	0.282	0.537	0.0067158
Gm12945	5.84429e-07	-1.8058	0.102	0.316	0.0151209
Cpa4	1.41069e-07	-1.81488	0.028	0.215	0.00364987
Gm16552	1.72701e-06	-1.81606	0.056	0.243	0.0446828
4930470P17Rik	5.84902e-08	-1.8224	0.028	0.22	0.00151332
Zkscan16	8.85341e-08	-1.82418	0.045	0.249	0.00229064
Gm47702	5.03635e-09	-1.82961	0.023	0.232	0.000130306
Gm48899	1.52301e-08	-1.83211	0.102	0.356	0.000394049
1700028P14Rik	1.77904e-06	-1.83899	0.051	0.232	0.0460291
Rimbp3	5.65355e-07	-1.8447	0.04	0.226	0.0146274
4930558C23Rik	3.24216e-08	-1.84555	0.023	0.215	0.000838845
Sox3	4.89761e-09	-1.84583	0.023	0.232	0.000126716
Wfdc1	1.70913e-06	-1.84748	0.09	0.288	0.0442204
Caly	5.65615e-07	-1.85294	0.045	0.232	0.0146341
Gm47258	2.44424e-07	-1.85605	0.051	0.249	0.00632398
Cdh5	9.05535e-07	-1.85653	0.09	0.305	0.0234289
Gm536	8.1696e-07	-1.85664	0.085	0.288	0.0211372
Gm44166	1.4372e-06	-1.86166	0.034	0.203	0.0371846
Gfra3	1.99592e-07	-1.86999	0.028	0.209	0.00516403
Cd52	1.70028e-06	-1.87184	0.051	0.232	0.0439914
Daw1	1.43155e-06	-1.87251	0.045	0.22	0.0370384
Zfp324	1.47266e-06	-1.87854	0.136	0.356	0.0381021
Gm13391	2.89642e-08	-1.89538	0.04	0.249	0.00074939
Gpr152	9.36231e-07	-1.9016	0.04	0.22	0.0242231
Sapcd1	2.49827e-07	-1.91633	0.073	0.282	0.00646376
Gm10176	1.60917e-06	-1.91917	0.068	0.26	0.041634
Ttc21a	8.84958e-07	-1.92157	0.051	0.237	0.0228965
Gm26684	1.72903e-07	-1.93248	0.045	0.243	0.00447351
Asic4	1.81362e-07	-1.94111	0.034	0.22	0.00469238
Gm44835	1.89245e-06	-1.94393	0.068	0.26	0.0489634
Cadps	6.57491e-07	-1.94536	0.045	0.232	0.0170113
Gm11454	3.33858e-07	-1.94996	0.04	0.226	0.00863791
Gm47601	1.77275e-06	-1.95305	0.045	0.22	0.0458665
Gm49199	6.36379e-07	-1.95533	0.04	0.22	0.016465
Gm37264	2.12351e-09	-1.95538	0.017	0.226	5.49415e-05
Vegfd	2.94595e-08	-1.95558	0.04	0.249	0.000762205
Etnppl	9.03528e-07	-1.96523	0.034	0.209	0.023377
Tcp11	2.06139e-07	-1.96814	0.068	0.277	0.00533344
Gm8439	1.97483e-07	-1.97308	0.023	0.198	0.00510947
Gm42997	9.3003e-09	-1.97679	0.023	0.226	0.000240627
Thsd1	1.12983e-06	-1.97756	0.085	0.288	0.0292321
Gm47428	3.31675e-07	-1.97833	0.045	0.237	0.00858142
Osbp2	3.72774e-07	-1.98313	0.045	0.237	0.00964477
Slc14a1	1.6676e-07	-1.99276	0.068	0.277	0.00431459
Trpa1	7.15415e-08	-2.00113	0.028	0.22	0.00185099
Gm38037	1.16492e-06	-2.01277	0.04	0.215	0.03014
Rpl21-ps1	3.44298e-09	-2.0262	0.045	0.277	8.90803e-05
Kcnrg	4.31502e-07	-2.0296	0.051	0.243	0.0111642
Dnah2os	3.0007e-07	-2.0307	0.023	0.192	0.0077637
Gm3336	1.79643e-08	-2.04696	0.023	0.22	0.000464789
Fam166c	6.41336e-07	-2.047	0.045	0.232	0.0165933
Folh1	9.35201e-07	-2.04809	0.062	0.254	0.0241964
4933437G19Rik	1.75727e-08	-2.05375	0.04	0.254	0.00045466
Cfap52	3.50473e-07	-2.0573	0.079	0.288	0.0090678
Gm26953	6.09225e-07	-2.06072	0.068	0.266	0.0157625
1010001B22Rik	2.00059e-09	-2.06885	0.056	0.294	5.17612e-05
Pcdhga4	8.07051e-07	-2.07308	0.045	0.226	0.0208808
Il25	2.36057e-08	-2.08342	0.034	0.237	0.000610751
Aunip	3.161e-08	-2.0842	0.028	0.226	0.000817845
Pnma2	5.43572e-07	-2.08976	0.079	0.288	0.0140638
Gm25188	7.80709e-07	-2.10021	0.096	0.311	0.0201993
Gm26740	7.53159e-07	-2.1065	0.028	0.198	0.0194865
Bdh2	1.89077e-07	-2.10801	0.226	0.486	0.004892
Tnfsf13	1.21302e-07	-2.11314	0.034	0.226	0.00313844
Slitrk1	1.26836e-07	-2.11339	0.028	0.215	0.00328164
Sytl1	1.86687e-06	-2.11781	0.079	0.266	0.0483016
Osr2	1.76712e-06	-2.15139	0.051	0.232	0.0457206
Gm9889	9.12018e-07	-2.15855	0.034	0.209	0.0235966
Syt15	6.1437e-08	-2.15902	0.023	0.209	0.00158956
Mapk8ip2	3.46306e-08	-2.16018	0.073	0.299	0.000895999
Slc22a4	3.722e-07	-2.16526	0.056	0.254	0.00962993
Tpbgl	2.17882e-07	-2.17035	0.073	0.288	0.00563726
Gm22442	7.89068e-07	-2.18246	0.051	0.237	0.0204156
Gm44679	2.38399e-07	-2.19127	0.028	0.209	0.0061681
Elfn2	1.5323e-08	-2.19265	0.034	0.243	0.000396451
Trim63	1.01816e-06	-2.20002	0.034	0.203	0.0263429
Chrm3	6.78672e-07	-2.20713	0.04	0.22	0.0175593
Gm16731	1.01103e-07	-2.20986	0.073	0.294	0.00261583
Tg	1.0764e-07	-2.22415	0.073	0.282	0.00278497
Gipc3	7.73307e-07	-2.22472	0.056	0.249	0.0200078
Gm47856	1.35057e-06	-2.22664	0.051	0.232	0.0349433
Otos	2.09732e-10	-2.22853	0.226	0.559	5.42639e-06
Gm26826	3.01255e-08	-2.26824	0.056	0.282	0.000779438
Mab21l2	1.30852e-06	-2.26985	0.062	0.249	0.0338555
Asgr2	1.149e-06	-2.27813	0.023	0.181	0.029728
Gm13054	4.17118e-09	-2.29648	0.023	0.232	0.000107921
5930409G06Rik	1.40735e-06	-2.29807	0.056	0.243	0.0364122
Zfp78	1.12001e-06	-2.31189	0.062	0.254	0.028978
Gm42944	2.15019e-09	-2.31594	0.017	0.226	5.5632e-05
Ly6c1	3.22533e-07	-2.31872	0.045	0.237	0.0083449
Morn5	1.66239e-07	-2.32068	0.045	0.243	0.0043011
Rpl23a-ps5	8.26778e-09	-2.32313	0.198	0.469	0.000213912
Mx2	1.53813e-06	-2.32602	0.056	0.243	0.039796
Rnf224	1.47301e-07	-2.33963	0.051	0.254	0.00381111
Gm11346	1.37678e-06	-2.34529	0.09	0.288	0.0356214
Ppp1r14a	7.81183e-07	-2.34901	0.124	0.339	0.0202116
Gm43279	1.80059e-06	-2.35325	0.062	0.249	0.0465867
Sh2d1a	6.87531e-07	-2.35461	0.045	0.232	0.0177885
Crhr1	7.40243e-09	-2.35557	0.017	0.215	0.000191523
Dscam	9.38908e-09	-2.35791	0.023	0.226	0.000242924
5830462O15Rik	5.0025e-08	-2.3602	0.028	0.22	0.0012943
Gm33148	2.9427e-07	-2.36593	0.051	0.249	0.00761366
Kncn	1.1865e-06	-2.36822	0.068	0.26	0.0306983
Gm34961	9.74895e-07	-2.3694	0.062	0.254	0.0252235
Kcnn1	1.23582e-06	-2.37833	0.073	0.271	0.0319743
Gm37584	6.35276e-07	-2.38839	0.068	0.271	0.0164365
Rsph14	7.48971e-07	-2.39724	0.04	0.22	0.0193781
Gm23656	1.12557e-09	-2.40231	0.017	0.232	2.91219e-05
Dnaic2	3.30058e-07	-2.40566	0.107	0.333	0.0085396
Gm43658	5.22538e-09	-2.4135	0.023	0.232	0.000135196
Lrrc43	9.56199e-09	-2.42421	0.023	0.226	0.000247397
Plscr5	4.42541e-07	-2.45126	0.056	0.249	0.0114499
Gm42830	1.275e-07	-2.45258	0.045	0.243	0.00329881
1700016K19Rik	4.02928e-07	-2.46973	0.079	0.288	0.010425
Higd1b	1.35545e-07	-2.47666	0.028	0.215	0.00350695
Hspb3	3.37319e-09	-2.52529	0.023	0.232	8.72745e-05
Pcdhb8	2.93611e-08	-2.5639	0.04	0.249	0.00075966
Grrp1	3.4654e-07	-2.57019	0.04	0.226	0.00896604
Snord8	9.57869e-09	-2.58139	0.045	0.271	0.00024783
AW047730	1.12619e-06	-2.58496	0.023	0.181	0.0291378
Gm10605	2.00036e-07	-2.59928	0.04	0.232	0.00517554
Maats1	2.34766e-07	-2.61463	0.051	0.249	0.00607409
Ldb3	2.0367e-07	-2.61837	0.073	0.288	0.00526955
Gm47472	4.86665e-07	-2.62141	0.034	0.215	0.0125915
Gm18646	3.29185e-09	-2.6292	0.028	0.243	8.51699e-05
Mak	1.93106e-06	-2.63778	0.073	0.26	0.0499624
I730030J21Rik	7.95644e-07	-2.64849	0.062	0.254	0.0205857
Kcng4	4.3167e-07	-2.65028	0.028	0.203	0.0111686
Gm9866	2.71209e-07	-2.66091	0.034	0.22	0.00701698
Pcdhb18	1.90079e-07	-2.6677	0.068	0.277	0.00491792
Nppa	1.39135e-08	-2.66918	0.028	0.232	0.000359985
Nfkbid	1.5677e-06	-2.67356	0.13	0.35	0.040561
Gm17189	1.13433e-06	-2.67485	0.023	0.181	0.0293486
Pirt	2.92031e-07	-2.67654	0.04	0.226	0.00755571
Ifi203	4.53122e-07	-2.6897	0.068	0.271	0.0117236
Rny1	6.9135e-07	-2.69695	0.045	0.232	0.0178873
Sncb	1.16447e-07	-2.70331	0.034	0.226	0.00301284
Olfr1033	2.2838e-10	-2.70601	0.011	0.232	5.90888e-06
Gm49555	2.5745e-07	-2.7244	0.051	0.249	0.00666099
Rhoh	1.62249e-06	-2.73553	0.04	0.215	0.0419787
Acbd4	1.3006e-06	-2.7402	0.175	0.401	0.0336504
Gm1043	5.21256e-07	-2.74062	0.04	0.22	0.0134865
9530085L11Rik	1.11035e-08	-2.74591	0.04	0.254	0.000287282
Gm26673	3.14481e-08	-2.76598	0.028	0.226	0.000813658
Phactr3	8.47735e-07	-2.79678	0.034	0.209	0.0219334
Tal1	1.7357e-06	-2.80853	0.062	0.249	0.0449078
Gm8719	1.3433e-07	-2.81279	0.056	0.266	0.00347551
Gm44678	9.20751e-09	-2.8262	0.028	0.237	0.000238226
Adprhl1	1.82308e-08	-2.82825	0.023	0.22	0.000471684
4930563M21Rik	7.01462e-07	-2.84435	0.051	0.243	0.0181489
Kctd21	6.84771e-07	-2.84505	0.068	0.266	0.0177171
Grem1	7.20219e-07	-2.84598	0.034	0.209	0.0186342
Fgfbp1	3.87919e-07	-2.86716	0.062	0.26	0.0100366
Fgl1	3.27309e-07	-2.86936	0.051	0.249	0.00846846
Prss50	1.13754e-06	-2.86942	0.023	0.181	0.0294315
Myadml2os	3.4017e-09	-2.87076	0.051	0.282	8.80122e-05
Gm42940	1.78791e-07	-2.88136	0.051	0.249	0.00462585
Lrrc8e	1.30787e-06	-2.90046	0.062	0.254	0.0338385
4930570G19Rik	1.42824e-06	-2.90856	0.119	0.339	0.0369528
Iqcd	1.67841e-06	-2.91175	0.124	0.333	0.0434256
Slc24a2	7.80124e-09	-2.91523	0.023	0.226	0.000201841
Adarb2	5.63836e-07	-2.93268	0.051	0.237	0.0145881
2610203C22Rik	1.90532e-06	-2.93946	0.136	0.35	0.0492964
Igsf1	1.43941e-06	-2.94547	0.056	0.243	0.0372417
Zic1	1.45626e-07	-2.95166	0.056	0.266	0.00376778
Gm20404	9.36573e-08	-2.96847	0.175	0.412	0.0024232
Oit3	9.55284e-09	-2.99318	0.023	0.226	0.000247161
Alms1-ps2	4.16147e-07	-2.99537	0.068	0.271	0.010767
C730002L08Rik	1.73284e-06	-3.01264	0.051	0.232	0.0448338
Gm8623	2.63922e-07	-3.03931	0.328	0.565	0.00682846
1700034J05Rik	6.33311e-07	-3.05756	0.023	0.186	0.0163856
Tcte2	6.18836e-07	-3.06275	0.107	0.316	0.0160111
Zic4	5.91513e-08	-3.06669	0.023	0.209	0.00153042
Scrt2	2.45587e-07	-3.06868	0.028	0.209	0.00635408
Ttc29	7.51927e-09	-3.09548	0.028	0.237	0.000194546
Fbxl8	1.309e-06	-3.09616	0.04	0.215	0.0338678
Gm26108	9.78771e-07	-3.10103	0.068	0.266	0.0253237
Gm12246	1.61754e-06	-3.11688	0.04	0.215	0.0418505
Oas1c	6.41941e-08	-3.119	0.045	0.254	0.00166089
Syt4	1.57241e-06	-3.12158	0.107	0.316	0.040683
Gm43490	1.59817e-06	-3.12985	0.04	0.215	0.0413494
Gm17226	3.24216e-08	-3.14439	0.023	0.215	0.000838845
Gm2141	3.29624e-07	-3.152	0.034	0.215	0.00852836
Ifit1	2.73489e-07	-3.1592	0.051	0.249	0.00707598
Gpr62	1.95285e-07	-3.20173	0.424	0.65	0.00505262
Cdk15	1.5047e-06	-3.20353	0.096	0.299	0.0389312
Gm48138	9.25691e-08	-3.20511	0.04	0.237	0.00239504
Ptprr	1.05208e-06	-3.20707	0.045	0.226	0.0272206
Ly6k	4.25976e-07	-3.21274	0.028	0.203	0.0110213
9330117O12Rik	2.83663e-07	-3.23826	0.017	0.181	0.00733922
Gm48369	2.10171e-07	-3.24908	0.056	0.26	0.00543776
Notumos	5.61921e-08	-3.25415	0.056	0.266	0.00145386
F12	1.13958e-07	-3.26325	0.073	0.288	0.00294842
Jakmip1	7.77952e-09	-3.28789	0.023	0.226	0.00020128
Capn9	2.28034e-08	-3.29903	0.045	0.26	0.000589992
Itgb2l	7.38248e-08	-3.30123	0.028	0.22	0.00191007
Gm5086	3.3998e-08	-3.31014	0.023	0.215	0.000879631
Trim50	7.53358e-08	-3.31865	0.056	0.266	0.00194916
Gm44676	5.64421e-07	-3.32157	0.068	0.271	0.0146033
Gm47879	6.55617e-08	-3.33826	0.028	0.22	0.00169628
Gm43437	5.62069e-07	-3.3543	0.056	0.254	0.0145424
Myrfl	3.52166e-07	-3.429	0.04	0.226	0.00911159
Ifi44l	8.29355e-07	-3.44962	0.034	0.209	0.0214579
Gm38125	4.27876e-07	-3.45031	0.056	0.254	0.0110704
Adamts16	2.56865e-07	-3.45354	0.045	0.237	0.00664588
Lhfpl3	3.533e-07	-3.45385	0.028	0.203	0.00914092
Gsta3	1.45282e-07	-3.45699	0.051	0.254	0.00375889
Fam92b	3.19056e-07	-3.47207	0.056	0.254	0.00825494
Ifit3	1.00561e-06	-3.47681	0.051	0.237	0.0260181
4933431G14Rik	2.92393e-07	-3.48513	0.051	0.249	0.00756509
Gm32122	1.55506e-06	-3.48742	0.056	0.243	0.040234
Tmem71	3.54702e-07	-3.49829	0.04	0.226	0.00917719
Tnfrsf1b	9.27158e-07	-3.50492	0.073	0.271	0.0239884
Gm45546	1.71038e-08	-3.54729	0.023	0.22	0.000442526
Slc39a2	1.63659e-07	-3.56377	0.045	0.243	0.00423435
Gm8995	4.25045e-07	-3.57055	0.04	0.226	0.0109972
Gm45183	6.25163e-10	-3.5758	0.034	0.271	1.61748e-05
Gm16897	1.54846e-07	-3.58462	0.079	0.299	0.00400633
Fam161a	3.9028e-07	-3.60441	0.186	0.418	0.0100977
Armc2	1.7445e-06	-3.62269	0.09	0.294	0.0451354
Gm44224	4.01852e-08	-3.6235	0.028	0.226	0.00103971
Gm35934	1.45092e-06	-3.66101	0.073	0.266	0.0375397
Cdr1	1.70335e-08	-3.66359	0.023	0.22	0.000440707
Csf2rb2	4.48981e-07	-3.66664	0.034	0.215	0.0116165
Gm44712	2.10225e-07	-3.67268	0.034	0.22	0.00543916
Mafa	1.28657e-07	-3.67932	0.04	0.232	0.00332873
Plekhd1	9.15595e-08	-3.69665	0.051	0.26	0.00236892
Scgb3a1	2.23559e-09	-3.70885	0.017	0.226	5.78414e-05
Ccl6	1.76092e-06	-3.73497	0.045	0.22	0.0455604
Gm50196	2.71601e-09	-3.73853	0.023	0.237	7.02713e-05
Gm44830	2.72862e-07	-3.75428	0.034	0.22	0.00705975
Scn11a	2.64856e-07	-3.76694	0.045	0.237	0.00685262
Spo11	1.52226e-07	-3.77832	0.017	0.186	0.00393855
4933439C10Rik	9.14026e-07	-3.77941	0.322	0.559	0.0236486
Gm43327	1.30712e-06	-3.78394	0.04	0.215	0.0338191
Gm45141	6.71504e-07	-3.79516	0.045	0.232	0.0173738
Gm38192	1.29331e-06	-3.83834	0.04	0.215	0.0334619
Gm43488	2.20238e-07	-3.84323	0.028	0.209	0.00569822
Chrm1	4.48742e-07	-3.85097	0.04	0.226	0.0116103
Stk32a	1.05525e-08	-3.85286	0.04	0.26	0.000273026
Ccdc187	3.12061e-08	-3.86844	0.023	0.215	0.000807396
Gm18760	2.38399e-07	-3.91593	0.028	0.209	0.0061681
Sptssb	1.67876e-07	-3.92898	0.045	0.243	0.00434345
Ccdc184	1.00134e-06	-3.93666	0.107	0.316	0.0259077
Ankfn1	1.34961e-06	-3.943	0.056	0.243	0.0349184
Dok6	1.65031e-06	-3.94343	0.068	0.26	0.0426986
D030068K23Rik	3.19354e-08	-3.99953	0.028	0.226	0.000826265
Aldh1a7	4.37901e-08	-4.04512	0.045	0.254	0.00113298
Fstl4	1.09536e-06	-4.06541	0.062	0.254	0.0283403
Gm37980	2.17153e-07	-4.10361	0.079	0.288	0.0056184
Chrng	1.93966e-09	-4.11538	0.045	0.277	5.01849e-05
Nr5a2	4.3913e-07	-4.11776	0.034	0.215	0.0113616
Mylk4	3.60038e-07	-4.12601	0.04	0.226	0.00931527
A330094K24Rik	8.52727e-09	-4.1299	0.034	0.249	0.000220626
Car5a	1.36369e-06	-4.14751	0.056	0.243	0.0352827
Kcnmb2	9.72255e-08	-4.15478	0.073	0.288	0.00251552
Fas	7.61079e-08	-4.19847	0.062	0.277	0.00196914
Tmem28	2.55156e-08	-4.23342	0.045	0.26	0.000660165
Pgbd5	2.0279e-07	-4.24814	0.085	0.299	0.00524678
Fam155a	4.09667e-07	-4.27759	0.062	0.266	0.0105993
Grap	6.16996e-07	-4.28409	0.073	0.277	0.0159635
Clgn	3.533e-07	-4.30145	0.028	0.203	0.00914092
4930405A21Rik	6.23993e-08	-4.32763	0.034	0.232	0.00161446
Gm6213	6.26932e-07	-4.37156	0.023	0.186	0.0162206
Adam28	5.03815e-08	-4.39232	0.023	0.209	0.00130352
Notum	2.3094e-07	-4.41952	0.102	0.322	0.0059751
R3hdml	1.329e-07	-4.43042	0.051	0.249	0.00343852
Vwa3b	8.85586e-07	-4.46547	0.034	0.209	0.0229128
Eef1a2	1.04736e-07	-4.52178	0.051	0.26	0.00270984
A630001G21Rik	2.99621e-07	-4.57497	0.068	0.271	0.00775209
Scnn1a	1.54786e-06	-4.59637	0.085	0.282	0.0400478
Aqp4	1.63299e-07	-4.59834	0.124	0.35	0.00422504
Gm21269	1.59782e-06	-4.66578	0.034	0.198	0.0413403
Vstm5	6.13834e-07	-4.67759	0.051	0.243	0.0158817
Pou2f2	1.58909e-06	-4.70853	0.141	0.35	0.0411144
Ankrd31	2.36049e-07	-4.72179	0.028	0.209	0.00610729
1700001O22Rik	8.58011e-08	-4.73771	0.04	0.237	0.00221993
Itgb2	1.3002e-06	-4.84045	0.051	0.232	0.0336401
Gm49703	1.28137e-06	-4.85255	0.045	0.226	0.0331529
Cxcl2	1.83344e-07	-4.86654	0.062	0.271	0.00474367
Gm6789	1.33931e-06	-4.8697	0.65	0.859	0.0346521
Bach2os	3.38278e-07	-4.93908	0.068	0.271	0.00875226
C86187	1.66543e-08	-5.07931	0.023	0.22	0.000430898
Pak7	1.89779e-08	-5.08951	0.136	0.384	0.000491014
Vtn	4.90084e-08	-5.10684	0.079	0.305	0.00126799
Ush1g	1.43596e-08	-5.13353	0.023	0.22	0.000371525
2310058D17Rik	6.87819e-07	-5.19986	0.096	0.311	0.0177959
Gm7389	1.11601e-06	-5.28972	0.073	0.271	0.0288746
Ssu2	6.32434e-10	-5.33483	0.017	0.237	1.6363e-05
Mapt	1.6771e-07	-5.37104	0.119	0.356	0.00433916
Fbp2	1.12335e-06	-5.37847	0.04	0.215	0.0290643
Cntn5	1.7325e-06	-5.38303	0.073	0.266	0.0448251
Gm43982	1.11428e-06	-5.45032	0.045	0.226	0.0288297
Gpr17	2.08471e-08	-5.53225	0.045	0.266	0.000539376
Clec4d	2.55462e-08	-5.6827	0.017	0.203	0.000660957
Nuak2	3.78605e-08	-5.7694	0.085	0.316	0.000979566
Dll4	4.43748e-07	-5.88067	0.056	0.249	0.0114811
Gpr160	5.74019e-07	-5.91501	0.107	0.333	0.0148516
Kcnip1	1.54026e-08	-5.92857	0.04	0.254	0.000398511
Ccl24	8.53004e-07	-5.93962	0.034	0.209	0.0220698
Gabrg2	4.32112e-10	-6.11586	0.011	0.226	1.118e-05
Pecam1	6.96475e-07	-6.41498	0.124	0.339	0.0180199
Mlkl	1.26204e-07	-6.80226	0.028	0.215	0.00326527
Gm7105	9.58924e-07	-6.88132	0.203	0.424	0.0248103
Gypa	1.12619e-06	-7.02741	0.023	0.181	0.0291378
Gm14858	9.89575e-07	-7.48367	0.073	0.271	0.0256033
Lrrtm3	5.36238e-07	-7.8867	0.068	0.26	0.0138741
Smim24	1.56636e-07	-8.43119	0.062	0.266	0.00405265
Dnah3	2.19227e-07	-11.1675	0.034	0.22	0.00567207
Lama3	4.2125e-08	-13.9636	0.034	0.232	0.0010899
